# Dynamics of complex genomic regions in giant genomes: MHC evolution in newts

**DOI:** 10.1101/2025.08.27.672527

**Authors:** W. Babik, K. Dudek, G. Palomar, M. Marszałek, G. Dubin, M. H. Yun, M. Migalska

## Abstract

Major Histocompatibility Complex (MHC) molecules are central to vertebrate adaptive immunity and MHC genes serve are key models in evolutionary genomics, offering insight into birth-and-death evolution, gene duplication, and the maintenance of genetic diversity. However, the organization and evolution of the MHC in species with giant genomes, such as salamanders, remain poorly understood. Here, we use comparative genomics, ontogenetic, tissue expression and polymorphism data across seven newt species to investigate MHC evolution in this group. Contrary to earlier suggestions of a massively expanded MHC in salamanders, we find that the core MHC region remains relatively compact, demonstrating that genome gigantism does not scale proportionally in this region. Our finding also challenges the model of coevolution between a single classical MHC-Ia gene and antigen processing genes (APGs), revealing instead several polymorphic and highly expressed putative MHC-Ia located at varying distances from the APGs. MHC-I genes exhibit lineage-specific duplications and signs of concerted evolution, resulting in poorly resolved phylogenies. In contrast, MHC-II genes are more conserved and exhibit extensive trans-species polymorphism. Expression and polymorphism patterns identify putative nonclassical MHC-Ib genes, likely repeatedly derived from MHC-Ia genes—paralleling patterns seen in mammals, but contrasting with the situation in fish and *Xenopus* frogs. In all seven species, some MHC-Ib genes show high relative expression during the larval stage but not at adulthood, suggesting a role in larval immunity. Our results underscore the importance of salamanders for understanding the evolution of complex regions in giant genomes and the architecture of the tetrapod MHC.
