## Supplementary tables for "Dynamics of complex genomic regions in giant genomes: MHC evolution in newts"

### Sheet: S1
Table S1. Geographic origin of adult newts used in the study.
Ind ID - individual ID in an internal database.
Genus	Species	Ind ID	Country	Locality	Latitude	Longitude
Ichthyosaura	alpestris	26088	Poland	Kraków_Rudno	50.065	19.588
Ichthyosaura	alpestris	26089	Poland	Kraków_Rudno	50.065	19.588
Lissotriton	boscai	26499	Spain	Lamuño	43.563	-6.2
Lissotriton	boscai	26500	Spain	Lamuño	43.563	-6.2
Lissotriton	helveticus	26503	Spain	La Manjoya	43.334	-5.868
Lissotriton	helveticus	26504	Spain	La Manjoya	43.334	-5.868
Lissotriton	vulgaris	26076	Poland	Kraków2	50.04	19.917
Lissotriton	vulgaris	26077	Poland	Kraków2	50.04	19.917
Triturus	cristatus	26078	Poland	Kraków2	50.04	19.917
Triturus	cristatus	26079	Poland	Kraków2	50.04	19.917
Triturus	marmoratus	26501	Spain	La Manjoya	43.334	-5.868
Triturus	marmoratus	26502	Spain	La Manjoya	43.334	-5.868

### Sheet: S2
Table S2. RNAseq datasets (libraries) used in the study.
Dev. stage - developmental stage according to Shi et al. (1995); Stage descr. - description of the morphological features defining the stage; Ind ID - individual ID in an internal database;
Mother ID - individual’s mother ID in an internal database; Tiddue/part - whole: whole larva, anterior/posterior: RNA extracted separately from the anterior and posterior part of the larva,
middle: trunk with limbs, without head and tail, middle_organs: part of the trunk with the organs was dissected, while avoiding skin and spine,
M read pairs - millions of read pers per library after quality control and trimming.
Genus	Species	Dev. stage	Stage descr.	Ind ID	Mother ID	Tissue/part	M read pairs
Ichthyosaura	alpestris	39	three_fingers	26115	26088	whole	16.9
Ichthyosaura	alpestris	39	three_fingers	26118	26089	whole	13.6
Ichthyosaura	alpestris	42	two_toes	26144	26088	anterior	14.1
Ichthyosaura	alpestris	42	two_toes	26144	26088	posterior	16.1
Ichthyosaura	alpestris	42	two_toes	26146	26089	anterior	18.6
Ichthyosaura	alpestris	42	two_toes	26146	26089	posterior	15.3
Ichthyosaura	alpestris	47	full_dev	26239	26088	middle_organs	18
Ichthyosaura	alpestris	47	full_dev	26239	26088	tail	17.5
Ichthyosaura	alpestris	47	full_dev	26241	26089	middle_organs	16.4
Ichthyosaura	alpestris	47	full_dev	26241	26089	tail	17.1
Ichthyosaura	alpestris	49	mid_meta	26404	26089	middle_organs	17.3
Ichthyosaura	alpestris	49	mid_meta	26404	26089	tail	19.6
Ichthyosaura	alpestris	49	mid_meta	26406	26089	middle_organs	17.7
Ichthyosaura	alpestris	49	mid_meta	26406	26089	tail	17.4
Ichthyosaura	alpestris	49	mid_meta	26417	26088	middle	25
Ichthyosaura	alpestris	50	post_meta	26407	26089	middle	26.4
Ichthyosaura	alpestris	50	post_meta	26408	26088	middle	23.8
Ichthyosaura	alpestris	51	adult	26088	-	lungs	14.8
Ichthyosaura	alpestris	51	adult	26088	-	tail	18.9
Ichthyosaura	alpestris	51	adult	26088	-	spleen	11.5
Ichthyosaura	alpestris	51	adult	26088	-	intestine	19.1
Ichthyosaura	alpestris	51	adult	26088	-	liver	14.4
Ichthyosaura	alpestris	51	adult	26088	-	heart	17.7
Ichthyosaura	alpestris	51	adult	26089	-	lungs	15.5
Ichthyosaura	alpestris	51	adult	26089	-	tail	12
Ichthyosaura	alpestris	51	adult	26089	-	spleen	14.4
Ichthyosaura	alpestris	51	adult	26089	-	intestine	12.4
Ichthyosaura	alpestris	51	adult	26089	-	liver	14.7
Lissotriton	boscai	46	five_toes	26519	26499	head	26.3
Lissotriton	boscai	46	five_toes	26519	26499	middle	26.3
Lissotriton	boscai	47	full_dev	26528	26499	head	22.7
Lissotriton	boscai	47	full_dev	26528	26499	middle	25.6
Lissotriton	boscai	48	pre_meta	26601	26499	head	22.7
Lissotriton	boscai	48	pre_meta	26601	26499	middle	22.7
Lissotriton	boscai	51	adult	26499	-	lungs	28.7
Lissotriton	boscai	51	adult	26499	-	tail	23.6
Lissotriton	boscai	51	adult	26499	-	spleen	25.9
Lissotriton	boscai	51	adult	26499	-	intestine	25
Lissotriton	boscai	51	adult	26499	-	liver	19.8
Lissotriton	boscai	51	adult	26499	-	heart	25.1
Lissotriton	boscai	51	adult	26500	-	lungs	19.7
Lissotriton	boscai	51	adult	26500	-	tail	23.5
Lissotriton	boscai	51	adult	26500	-	spleen	23.2
Lissotriton	boscai	51	adult	26500	-	intestine	25.6
Lissotriton	boscai	51	adult	26500	-	liver	27.4
Lissotriton	boscai	51	adult	26500	-	heart	24.3
Lissotriton	helveticus	42	two_toes	26517	26504	anterior	20.5
Lissotriton	helveticus	44	four_toes	26515	26503	anterior	23.6
Lissotriton	helveticus	46	five_toes	26520	26503	middle	23.3
Lissotriton	helveticus	46	five_toes	26522	26504	middle	28.8
Lissotriton	helveticus	47	full_dev	26532	26503	middle	21.4
Lissotriton	helveticus	47	full_dev	26534	26504	middle	20.2
Lissotriton	helveticus	47	full_dev	26577	26503	middle	21.1
Lissotriton	helveticus	47	full_dev	26606	26504	middle	25.8
Lissotriton	helveticus	49	mid_meta	26543	26503	middle	27.1
Lissotriton	helveticus	49	mid_meta	26565	26504	middle	21.6
Lissotriton	helveticus	49	mid_meta	26596	26503	middle	23.5
Lissotriton	helveticus	49	mid_meta	26607	26504	middle	25.6
Lissotriton	helveticus	50	post_meta	26568	26504	middle	27.4
Lissotriton	helveticus	50	post_meta	26573	26503	middle	22.4
Lissotriton	helveticus	50	post_meta	26600	26503	middle	23.2
Lissotriton	helveticus	50	post_meta	26609	26504	middle	24.9
Lissotriton	helveticus	51	adult	26503	-	lungs	24.5
Lissotriton	helveticus	51	adult	26503	-	tail	23
Lissotriton	helveticus	51	adult	26503	-	spleen	20.8
Lissotriton	helveticus	51	adult	26503	-	intestine	25.4
Lissotriton	helveticus	51	adult	26503	-	liver	20
Lissotriton	helveticus	51	adult	26503	-	heart	20.7
Lissotriton	helveticus	51	adult	26504	-	lungs	25.9
Lissotriton	helveticus	51	adult	26504	-	tail	21.9
Lissotriton	helveticus	51	adult	26504	-	spleen	25.5
Lissotriton	helveticus	51	adult	26504	-	intestine	22.7
Lissotriton	helveticus	51	adult	26504	-	liver	24.5
Lissotriton	helveticus	51	adult	26504	-	heart	31.9
Lissotriton	vulgaris	39	three_fingers	26081	26076	whole	13.9
Lissotriton	vulgaris	39	three_fingers	26082	26077	whole	16.6
Lissotriton	vulgaris	43	three_toes	26119	26076	anterior	13
Lissotriton	vulgaris	43	three_toes	26119	26076	posterior	15.2
Lissotriton	vulgaris	43	three_toes	26121	26077	anterior	13.7
Lissotriton	vulgaris	43	three_toes	26121	26077	posterior	16.6
Lissotriton	vulgaris	47	full_dev	26149	26076	middle_organs	11.8
Lissotriton	vulgaris	47	full_dev	26149	26076	tail	11.1
Lissotriton	vulgaris	47	full_dev	26151	26077	middle_organs	8.9
Lissotriton	vulgaris	47	full_dev	26151	26077	tail	11.9
Lissotriton	vulgaris	49	mid_meta	26247	26076	middle_organs	9
Lissotriton	vulgaris	49	mid_meta	26247	26076	tail	11.2
Lissotriton	vulgaris	49	mid_meta	26253	26077	middle_organs	9.5
Lissotriton	vulgaris	49	mid_meta	26253	26077	tail	12
Lissotriton	vulgaris	50	post_meta	26248	26076	middle	30.5
Lissotriton	vulgaris	50	post_meta	26250	26077	middle	25.1
Lissotriton	vulgaris	51	adult	26076	-	lungs	14
Lissotriton	vulgaris	51	adult	26076	-	tail	15.5
Lissotriton	vulgaris	51	adult	26076	-	spleen	13.2
Lissotriton	vulgaris	51	adult	26076	-	intestine	12.4
Lissotriton	vulgaris	51	adult	26076	-	liver	15
Lissotriton	vulgaris	51	adult	26076	-	heart	13.4
Lissotriton	vulgaris	51	adult	26077	-	lungs	17.1
Lissotriton	vulgaris	51	adult	26077	-	tail	17.9
Lissotriton	vulgaris	51	adult	26077	-	spleen	16.5
Lissotriton	vulgaris	51	adult	26077	-	intestine	18.7
Lissotriton	vulgaris	51	adult	26077	-	liver	16.2
Lissotriton	vulgaris	51	adult	26077	-	heart	18
Pleurodeles	waltl	39	three_fingers	25200	25183	head	15.8
Pleurodeles	waltl	39	three_fingers	25200	25183	middle	16.8
Pleurodeles	waltl	39	three_fingers	25204	25183	tail	20.3
Pleurodeles	waltl	43	three_toes	25215	25194	head	17.5
Pleurodeles	waltl	43	three_toes	25215	25194	middle	15.8
Pleurodeles	waltl	43	three_toes	25215	25194	tail	17.3
Pleurodeles	waltl	45	four_toes	25219	25194	head	15.3
Pleurodeles	waltl	45	four_toes	25219	25194	middle	13.7
Pleurodeles	waltl	45	four_toes	25219	25194	tail	14.9
Pleurodeles	waltl	45	four_toes	25219	25194	organs	16.4
Pleurodeles	waltl	46	five_toes	25231	25183	head	15.4
Pleurodeles	waltl	46	five_toes	25231	25183	middle	13.3
Pleurodeles	waltl	46	five_toes	25231	25183	tail	17.9
Pleurodeles	waltl	46	five_toes	25231	25183	intestine	16.7
Pleurodeles	waltl	46	five_toes	25231	25183	spleen	16.4
Pleurodeles	waltl	47	full_dev	25463	25194	head	14.5
Pleurodeles	waltl	47	full_dev	25463	25194	middle_skin_spine	15.4
Pleurodeles	waltl	47	full_dev	25463	25194	middle_organs	15.7
Pleurodeles	waltl	47	full_dev	25463	25194	tail	15.3
Pleurodeles	waltl	47	full_dev	25463	25194	intestine	16.4
Pleurodeles	waltl	47	full_dev	25463	25194	spleen	18.1
Pleurodeles	waltl	48	pre_meta	25428	25194	head	16.5
Pleurodeles	waltl	48	pre_meta	25428	25194	middle_skin_spine	15.8
Pleurodeles	waltl	48	pre_meta	25428	25194	middle_organs	15.5
Pleurodeles	waltl	48	pre_meta	25428	25194	tail	16.4
Pleurodeles	waltl	48	pre_meta	25428	25194	intestine	17.3
Pleurodeles	waltl	48	pre_meta	25428	25194	spleen	25.3
Pleurodeles	waltl	49	mid_meta	25487	25194	tail	15.8
Pleurodeles	waltl	49	mid_meta	25487	25194	intestine	18.7
Pleurodeles	waltl	49	mid_meta	25487	25194	spleen	17.4
Pleurodeles	waltl	50	post_meta	25488	25194	tail	18.5
Pleurodeles	waltl	50	post_meta	25488	25194	intestine	17.5
Pleurodeles	waltl	50	post_meta	25488	25194	spleen	18.6
Pleurodeles	waltl	50	post_meta	25488	25194	heart	18.6
Pleurodeles	waltl	50	post_meta	25488	25194	liver	17.7
Pleurodeles	waltl	51	adult	25183	-	tail	22.9
Pleurodeles	waltl	51	adult	25183	-	spleen	23.6
Pleurodeles	waltl	51	adult	25183	-	intestine	19.8
Pleurodeles	waltl	51	adult	25183	-	liver	23.9
Pleurodeles	waltl	51	adult	25183	-	heart	23.4
Pleurodeles	waltl	51	adult	25183	-	lungs	20.1
Triturus	cristatus	38	two_fingers	26085	26078	whole	15.1
Triturus	cristatus	38	two_fingers	26086	26079	whole	19.1
Triturus	cristatus	41	four_fingers	26141	26078	head	15.9
Triturus	cristatus	41	four_fingers	26141	26078	middle	15
Triturus	cristatus	41	four_fingers	26141	26078	tail	15.3
Triturus	cristatus	42	two_toes	26143	26079	head	16.6
Triturus	cristatus	42	two_toes	26143	26079	middle	15.5
Triturus	cristatus	42	two_toes	26143	26079	tail	16.3
Triturus	cristatus	47	full_dev	26243	26078	middle_organs	15
Triturus	cristatus	47	full_dev	26243	26078	tail	15.8
Triturus	cristatus	47	full_dev	26245	26079	middle_organs	15.3
Triturus	cristatus	47	full_dev	26245	26079	tail	14.9
Triturus	cristatus	49	mid_meta	26423	26079	middle_organs	15.5
Triturus	cristatus	49	mid_meta	26423	26079	tail	13.4
Triturus	cristatus	49	mid_meta	26424	26079	middle_organs	15.6
Triturus	cristatus	49	mid_meta	26424	26079	tail	15.9
Triturus	cristatus	50	post_meta	26477	26078	middle	26.1
Triturus	cristatus	51	adult	26078	-	lungs	13.9
Triturus	cristatus	51	adult	26078	-	tail	13.2
Triturus	cristatus	51	adult	26078	-	intestine	14
Triturus	cristatus	51	adult	26078	-	liver	13.2
Triturus	cristatus	51	adult	26078	-	heart	13.7
Triturus	cristatus	51	adult	26079	-	lungs	17.9
Triturus	cristatus	51	adult	26079	-	tail	17.6
Triturus	cristatus	51	adult	26079	-	spleen	18
Triturus	cristatus	51	adult	26079	-	intestine	20.1
Triturus	cristatus	51	adult	26079	-	liver	15.8
Triturus	cristatus	51	adult	26079	-	heart	17.4
Triturus	marmoratus	41	four_fingers	26513	26501	anterior	23
Triturus	marmoratus	41	four_fingers	26514	26502	anterior	23.5
Triturus	marmoratus	46	five_toes	26529	26501	middle	23.3
Triturus	marmoratus	46	five_toes	26531	26502	middle	24.3
Triturus	marmoratus	47	full_dev	26556	26501	middle	24.4
Triturus	marmoratus	47	full_dev	26619	26501	middle	24.4
Triturus	marmoratus	47	full_dev	26621	26502	middle	23.2
Triturus	marmoratus	48	pre_meta	26625	26501	middle	23
Triturus	marmoratus	49	mid_meta	26630	26501	middle	22.1
Triturus	marmoratus	50	post_meta	26632	26501	middle	21.2
Triturus	marmoratus	50	post_meta	26633	26501	middle	31.1
Triturus	marmoratus	51	adult	26501	-	lungs	22
Triturus	marmoratus	51	adult	26501	-	tail	19.3
Triturus	marmoratus	51	adult	26501	-	spleen	28.7
Triturus	marmoratus	51	adult	26501	-	intestine	20.9
Triturus	marmoratus	51	adult	26501	-	liver	29.7
Triturus	marmoratus	51	adult	26501	-	heart	20.1
Triturus	marmoratus	51	adult	26502	-	lungs	20
Triturus	marmoratus	51	adult	26502	-	tail	23.7
Triturus	marmoratus	51	adult	26502	-	spleen	24.8
Triturus	marmoratus	51	adult	26502	-	intestine	20.7
Triturus	marmoratus	51	adult	26502	-	liver	26.3
Triturus	marmoratus	51	adult	26502	-	heart	24.4

### Sheet: S3
Table S3. The number of MHC-II genes and pseudogenes in genomes.
g - full length DMA, DMB, MHC-IIA, MHC-IIB genes
ps - pseudogene
inMHC - the number of pseudogenes and gene fragments in the MHC region as defined in Fig. 3
within10Mb - the number of pseudogenes and gene fragments in the MHC region as defined in Fig. 3 and including flanking 10 Mb
Sp	gDMA	gDMB	gMHCIIA	MHC-IIAps_N	MHC-IIAps_N_inMHC	MHC-IIAps_N_within10Mb	gMHCIIB	MHC-IIBps_N	MHC-IIBps_N_inMHC	MHC-IIBps_N_within10Mb
L. helveticus	1	1	1	0	0	0	1	1	0	0
L. vulgaris	1	1	2	2	1	1	3	0	0	0
P. waltl	1	1	1	0	0	0	1	0	0	0
T. cristatus	1	1	1	21	0	0	1	3	0	0

### Sheet: S4
Table S4. The number of species-specific duplications and loses,
based on the Notung reconciliation of the species tree and the phylogeny of sequences MHC-I and MHC-I-like sequences shown in Fig. 4.
Sp	N duplications	N losses
I. alpestris	6	6
L. boscai	6	7
L. helveticus	4	8
L. vulgaris	7	5
P. waltl	11	1
T. cristatus	8	6
T. marmoratus	4	7

### Sheet: S5
Table S5. Gene conversion events and their characteristics.
Sp - species; All - for MHC-I-like sequences from all species were combined for the analysis;
Ia - Ichthyosaura alpestris, Lb - Lissotriton boscai, Lh - L. helveticus, Lv - L. vulgaris, Pw - Pleurodeles waltl, Tc - Triturus cristatus, Tm - T. marmoratus;
nseq - number of sequences analyzed; TL - conversion tract length; N - the total number of conversion events detected;
N α1, 2, 3 only - the number of conversion events fully contained within the exon encoding a particular domain;
N α1, 2, 3 - the number of conversion events overlapping a particular domain;
N single - the number of conversion events involving only a single domain; N multiple - the number of conversion events involving more than one domain.
Sp	nseq	category	mean TL	SD TL	N	N α1	N α2	N α3	N α1	N α2	N α3	N	N
						only	only	only				single	multiple
g = 0: no mismatches allowed in conversion tracts
All	18	MHC-I-like	38.7	14.4	3	0	0	3	0	0	3	3	0
Ia	12	MHC-I	70.9	11	10	0	0	9	0	0	9	9	0
Lb	11	MHC-I	186.2	102.8	5	0	1	0	0	3	2	1	2
Lh	20	MHC-I	148.3	187.9	10	2	4	1	3	7	4	7	3
Lv	19	MHC-I	159	240.9	11	0	0	7	1	1	8	7	1
Pw	11	MHC-I	130.1	146.1	15	6	0	4	9	5	7	10	5
Tc	13	MHC-I	206.9	196.4	10	0	1	1	1	5	5	2	4
Tm	11	MHC-I	419.8	316.9	5	0	0	1	3	4	5	1	4
g = 1: mismatches allowed in conversion tracts
All	18	MHC-I-like	168.5	36.1	11	0	0	11	0	0	11	11	0
Ia	12	MHC-I	270	129.5	17	0	0	10	0	7	17	10	7
Lb	11	MHC-I	162.6	146.5	9	2	0	4	2	1	5	6	1
Lh	20	MHC-I	364.1	201.9	20	5	0	0	13	15	14	5	15
Lv	19	MHC-I	336.7	140.5	40	0	0	13	2	27	40	13	27
Pw	11	MHC-I	261.3	69.9	3	0	0	2	0	1	3	2	1
Tc	13	MHC-I	346.9	232.9	17	1	1	5	3	10	14	7	9
Tm	11	MHC-I	564.5	16.3	2	0	0	0	2	2	2	0	2
